# The CLAMP-Linked Invasion Protein (CLIP) plays an essential role in *Plasmodium berghei* zoites

**DOI:** 10.64898/2026.03.22.713516

**Authors:** Tanaya Unhale, Samhita Das, Carine Marinach, Sylvie Briquet, Jean-François Franetich, Lien Boeykens, Yann G.-J. Sterckx, Olivier Silvie

## Abstract

Apicomplexan parasites such as *Toxoplasma* and *Plasmodium* spp. rely on the sequential secretion of parasite apical organelles, called micronemes and rhoptries, to invade host cells. The claudin-like apicomplexan microneme protein (CLAMP) is a conserved protein that plays an essential role during host cell invasion in *Toxoplasma* and *Plasmodium* zoites. Previous studies have shown that CLAMP is essential in *Plasmodium* merozoites for erythrocyte invasion and also in sporozoites for the invasion of the mosquito vector salivary glands and of mammalian host hepatocytes. In *Toxoplasma gondii* tachyzoites, CLAMP forms a complex with two other microneme proteins, the Secreted Protein with an Altered Thrombospondin Repeat (SPATR) and the CLAMP-Linked Invasion Protein (CLIP). Both SPATR and CLIP are also expressed in *Plasmodium* sporozoites, and downregulation of SPATR impacts sporozoite infectivity in *P. berghei*. In contrast, the role of CLIP in sporozoites remains unknown. To study the function of CLIP, we used a CRISPR-assisted conditional genome editing strategy based on the dimerisable Cre recombinase in the rodent malaria model parasite *P. berghei*. Deletion of *clip* in *P. berghei* blood stages impaired parasite growth and prevented erythrocyte invasion by merozoites. Upon deletion of *clip* gene in *P. berghei* transmission stages, sporozoite development in mosquitoes was not affected, but invasion of the mosquito salivary glands was dramatically reduced. In addition, CLIP-deficient sporozoites were impaired in cell traversal and productive invasion of mammalian hepatocytes, associated with a defect in gliding motility, recapitulating the phenotype of CLAMP-deficient parasites. Collectively, our data demonstrate that CLIP plays an essential role in host cell invasion by *P. berghei* merozoites and sporozoites, and support a conserved role of the CLAMP-CLIP-SPATR complex in invasive stages of apicomplexan parasites.
