## Supplementary material for "The CLAMP-Linked Invasion Protein (CLIP) plays an essential role in *Plasmodium berghei* zoites": TableS1

### Sheet: Feuil1
Table S1. Oligonucleotide sequences
	Oligo/gene	DNA sequence 5'-->3'
sgRNA oligonucleotides	clip sgRNA1for	TAAGTATATAATATTGTTCCACCATACATATCTACAGTTTTAGAGCTAGAA
	clip sgRNA1rev	TTCTAGCTCTAAAACTGTAGATATGTATGGTGGAACAATATTATATACTTA
	clip sgRNA2for	TTATACAATATTATTGGTCACATGTACAAGCCCATGTTTTAGAGCTAGAA
	clip sgRNA2rev	TTCTAGCTCTAAAACATGGGCTTGTACATGTGACCAATAATATTGTATAA
clipcKO-HA repair construct	Synthetic gene	CTCGAGTCTTTTACTTTTTAATATATAGTGAAAAGACTAACTTTTTATAACATAGACAATAATAATATACGAAAAATATGTATTGATGCATTATATAACGTACAAAAAAAATGTAACATGCAAATAAGTGTGTGTTTGAAATATTTTGTAAATTATAGCTCAAAATAATAATTCGAGAAACATATTTTCTTTTATAACTTTTTAAATATTACTCCTCTCATTTATTAAAATAATATAACATACAATTATGGTGCATATTTACAAATATATATTTTATTTTGTTTGTATACACATAATATATATATATATATAATATGTACGCAAACAGAAATGCCTCAAAAAAAAATAGGAAATAATCGCGAAGGAAATTGTTGAGAATAATATGTCTACAAAAATTTA…
clipcKO-HA genotyping	P1	GTTATAGCAGCATTTGAATATCATTAT
	P2	AGCGTAGTCAGGTACGTC
	P3	GTGACCCCCTTCAGTTAATAG
	P4	TAATATAGATTATCCGTGGGCATGC
	P5	CTAATTCTATTTCAGAATATATTAAAGATCCC
