## Supplementary material for "The CLAMP-Linked Invasion Protein (CLIP) plays an essential role in *Plasmodium berghei* zoites": TableS2

### Sheet: Figure 2
Fig 2A	Parasitemia	clipcKO untreated				clipcKO rapamycin							Mean parasitemia
		mouse #1	mouse #2	mouse #3	mouse #4	mouse #1	mouse #2	mouse #3	mouse #4			untreated	rapamycin		Two-way ANOVA	P value
	Day 1	1.9	0.96	1.42	0.94	1.19	1.09	1.71	1.48		Day 1	1.305	1.3675		ns	>0,9999
	Day 2	5.59	3.63	4.96	2.16	3.17	3.49	6.22	6.27		Day 2	4.085	4.7875		ns	0.9217
	Day 3	4.37	4.99	8.22	3.43	0.29	0.22	0.64	1.36		Day 3	5.2525	0.6275		***	0.0003
	Day 4	3.47	3.09	7.48	2.97	0.05	0.03	0	0.02		Day 4	4.2525	0.025		***	0.0008
Fig 2C	Parasitemia	clipcKO-HA untreated			clipcKO-HA rapamycin				Mean parasitemia
		mouse #1	mouse #2	mouse #3	mouse #1	mouse #2	mouse #3			Untreated	Rapamycin		Log-rank (Mantel-Cox) test	P value
	Day 1 (3h pi)	0	0.12	0.02	0	0	0		Day 1	0.0466667	0		*	P = 0,0224
	Day 2	0	0.05	0.1	0	0	0		Day 2	0.05	0
	Day 3	0	0.16	0.22	0	0	0		Day 3	0.126667	0
	Day 4	0.18	2.53	3.07	0	0	0		Day 4	1.92667	0

### Sheet: Figure 3
Fig 3A	SG spz numbers	clipcKO-HA untreated	clipcKO-HA rapamycin		untreated vs rapa
	Exp 1	14000	444		Two-tailed ratio paired t test
	Exp 2	9733	444		****
	Exp 3	10400	280		P<0,0001
	Exp4	5777	458
	Exp5	8833	300
Fig 3B	% Dextran+ cells 3h pi	clipcKO-HA untreated	clipcKO-HA rapamycin		untreated vs rapa
	Exp 1	45.3906	6.34878		Two-tailed ratio paired t test
	Exp 2	30.7841	3.33127		**
	Exp 3	53.1474	4.45144		P = 0,0044
Fig 3C	% GFP+ cells 3h pi	clipcKO-HA untreated	clipcKO-HA rapamycin		untreated vs rapa
	Exp 1	5.2375	0.56		Two-tailed ratio paired t test
	Exp 2	4.26667	0.296667		**
	Exp 3	4.49336	0.212547		P = 0,0078
Fig 3D	% GFP+ cells 24h pi	clipcKO-HA untreated	clipcKO-HA rapamycin
	Exp 1	1.26869	0.0569239
Fig 3E	EEF numbers (IFA)	clipcKO-HA untreated	clipcKO-HA rapamycin		untreated vs rapa
	Exp 1	122.333	3		Unpaired t test
	Exp 2	158	0		*
					P = 0,0163
